# Mitochondrial activity directs nutrient uptake to control early human embryonic patterning

**DOI:** 10.64898/2026.05.20.725854

**Authors:** Shiyu Bian, Marta M. Marcheluk, Ana R. Lima, Songyang Li, Christopher J. Price, Veronique Azuara, Ivana Barbaric, Tristan A. Rodriguez

**Affiliations:** National Heart and Lung Institute, Imperial College London, UK; Department of Metabolism, Digestion, and Reproduction, Imperial College London, UK; Department of Biomedical Science, The University of Sheffield, UK

**Keywords:** mitochondrial dysfunction, mtDNA, nutrient uptake, BMP signalling, patterning, human development

## Abstract

How a uniform field of cells responds to inductive cues to form distinct, spatially organised, lineages is a question of much interest. In human gastruloids, a BMP4 signalling gradient directs the self-organization of embryonic stem cells (hESCs) into the three germ-layers. But what regulates differential responses to BMP4 is poorly understood. Here we demonstrate that mitochondrial activity is key, as by directing nutrient uptake it determines the threshold of BMP signalling. We show that decreased mitochondrial activity stimulates fatty acid uptake via macropinocytosis and subsequent β-oxidation and that this increases the BMP4 response. However, we also find that disease causing mitochondrial DNA mutations impair dynamic switching between glucose and fatty acid utilisation, causing hESCs to be unable to spatially organise the mesoderm, endoderm and ectoderm layers in gastruloids. These results suggest that the correct interpretation of morphogen gradients during gastrulation emerges through the crosstalk of signalling inputs and nutrient utilisation.
