## Supplementary material for "Mitochondrial activity directs nutrient uptake to control early human embryonic patterning": Table S2a

### Sheet: Significant_DEGs_mTeSR+
ID	log2FoldChange	pvalue	padj	wild-type_1	wild-type_2	wild-type_3	77%_1	77%_2	77%_3	Gene.name
ENSG00000003402	-1.50974	5.81771e-05	0.00854842	71.8051	100.666	80.694	20.5693	27.1294	41.2186	CFLAR
ENSG00000004948	-1.33536	9.3319e-05	0.0131117	223.934	250.304	210.754	137.815	80.4528	53.68	CALCR
ENSG00000006128	1.93024	1.47052e-08	8.60892e-06	48.6814	41.7174	40.8217	156.327	229.197	113.112	TAC1
ENSG00000013588	-1.5088	1.12176e-05	0.00221365	94.9287	112.456	105.377	22.6263	45.8394	41.2186	GPRC5A
ENSG00000041982	-1.40968	5.57113e-05	0.00829201	905.474	934.106	563.909	425.785	319.94	159.123	TNC
ENSG00000047634	1.46316	1.23366e-05	0.00238097	75.4562	97.0382	101.58	275.629	333.973	147.62	SCML1
ENSG00000065833	1.20689	2.47828e-05	0.00426726	166.734	145.104	103.478	339.394	387.296	230.057	ME1
ENSG00000072657	-1.15403	3.8775e-05	0.00630561	265.314	271.163	167.084	107.989	120.679	87.2301	TRHDE
ENSG00000075407	-1.18293	6.62009e-08	2.98125e-05	655.982	730.054	663.59	359.964	318.069	225.264	ZNF37A
ENSG00000079459	1.14113	0.000261814	0.029666	7899.77	8488.58	8417.81	22710.6	22817.7	9183.12	FDFT1
ENSG00000081842	-3.64848	5.68283e-17	1.2476e-13	209.33	116.083	102.529	11.3131	13.097	9.58572	PCDHA6
ENSG00000090530	-1.14782	1.58691e-09	1.16129e-06	2547.25	3784.49	3474.59	1469.68	1479.96	1477.16	P3H2
ENSG00000099958	1.79251	5.76277e-06	0.0012049	251.926	289.301	265.816	1347.29	1090.79	358.506	DERL3
ENSG00000100100	1.42911	5.84075e-05	0.00854842	64.5029	62.5761	73.0993	268.43	158.099	113.112	PIK3IP1
ENSG00000100311	1.01326	8.11492e-06	0.00163819	132.657	111.549	108.225	263.288	243.23	203.217	PDGFB
ENSG00000101255	1.54862	7.30835e-06	0.00151008	221.5	239.421	305.688	963.674	911.175	369.05	TRIB3
ENSG00000101898	-4.68156	4.35792e-11	4.50224e-08	74.2391	61.6692	38.923	2.05693	3.74199	0.958572	MCTS2P
ENSG00000103018	1.12098	0.000373083	0.0392362	3307.9	2585.57	2793.91	9279.86	6125.64	3488.24	CYB5B
ENSG00000103522	4.32225	0.000114908	0.0152889	10.9533	8.16209	9.49342	263.288	295.617	12.4614	IL21R
ENSG00000105122	-1.74085	3.17015e-09	2.22709e-06	108.316	139.663	140.503	35.9964	44.9039	35.4672	RASAL3
ENSG00000106153	-1.14199	5.67287e-06	0.00120039	1576.06	1346.75	1371.8	879.34	458.394	608.693	CHCHD2
ENSG00000109084	1.50379	0.000106106	0.0142255	4120.88	3222.21	3416.68	15990.6	10473.8	4048.05	TMEM97
ENSG00000112561	-1.31523	0.000319137	0.0350313	102.231	144.197	204.108	39.0818	70.1624	71.8929	TFEB
ENSG00000118523	1.03116	0.000169812	0.0204275	1871.8	1116.39	1224.65	3619.18	2929.04	2058.05	CTGF
ENSG00000119125	4.16656	7.90405e-26	6.94094e-22	54.7666	64.3899	58.8592	1108.69	1633.38	458.198	GDA
ENSG00000120279	-3.15984	7.1431e-15	1.04545e-11	212.981	253.932	176.578	42.1672	15.9035	14.3786	MYCT1
ENSG00000120437	1.65103	1.06789e-06	0.000334917	4294.92	3652.99	3317	15914.5	13929.6	5532.88	ACAT2
ENSG00000121769	1.70355	1.4567e-09	1.11235e-06	490.465	561.371	675.931	2311.99	2171.29	1146.45	FABP3
ENSG00000124067	1.42182	0.000138496	0.0175925	967.543	1212.52	966.43	3879.38	3402.41	1149.33	SLC12A4
ENSG00000126010	-1.83664	3.46957e-10	2.90172e-07	557.402	1056.54	940.798	185.124	304.037	226.223	GRPR
ENSG00000127399	-3.53722	3.12972e-07	0.000114515	36.5111	39.9036	47.4671	4.11387	6.54849	0	LRRC61
ENSG00000128606	1.80917	0.000132867	0.0172855	130.223	91.5968	113.921	587.255	472.427	115.987	LRRC17
ENSG00000129194	-1.34432	4.63017e-06	0.00104256	438.133	467.053	696.817	166.612	174.938	289.489	SOX15
ENSG00000130600	-4.43786	1.45139e-06	0.000411521	29.2088	23.5794	31.3283	1.02847	2.80649	0	H19
ENSG00000131069	3.12403	4.03206e-06	0.000956959	415.009	983.986	994.91	7974.74	10420.5	2478.87	ACSS2
ENSG00000131473	1.36089	0.000294715	0.03276	14863.6	13338.7	12087	48205.3	41727	13547.5	ACLY
ENSG00000131969	-3.07604	7.85021e-25	3.44683e-21	2028.8	2098.57	1433.51	317.796	199.261	142.827	ABHD12B
ENSG00000132164	1.0397	0.000416365	0.0430154	51.1155	40.8105	43.6697	86.3913	102.905	88.1887	SLC6A11
ENSG00000132872	-1.0132	4.281e-07	0.000153443	844.622	811.675	587.642	364.077	374.199	372.885	SYT4
ENSG00000133935	1.46579	1.70283e-06	0.000474712	1605.27	1447.41	1757.23	5948.66	4964.69	2372.47	ERG28
ENSG00000134594	2.24356	4.45394e-09	2.8972e-06	38.9451	31.7415	37.0243	215.978	201.132	92.0229	RAB33A
ENSG00000136160	-2.06972	1.56688e-20	3.93129e-17	1482.35	2270.88	1700.27	504.977	420.974	373.843	EDNRB
ENSG00000139219	1.37092	3.73401e-05	0.00612902	690.059	631.202	571.504	1953.06	2148.84	792.739	COL2A1
ENSG00000139318	1.13007	1.77253e-08	9.72842e-06	1400.81	1356.72	948.392	2443.64	2771.88	2892.97	DUSP6
ENSG00000140450	-1.11621	0.000469917	0.0474319	150.912	298.37	309.485	96.6759	120.679	133.242	ARRDC4
ENSG00000142405	-1.41182	1.22963e-06	0.000372346	96.1458	108.828	111.073	45.2526	36.4844	37.3843	NLRP12
ENSG00000144485	1.6772	3.08895e-06	0.000753489	474.644	594.019	736.689	2650.36	2234.9	890.514	HES6
ENSG00000144550	1.5487	1.14061e-06	0.000351447	108.316	190.449	202.21	474.123	652.042	343.169	CPNE9
ENSG00000144852	1.1454	0.000100926	0.0137411	53.5495	36.276	49.3658	100.79	101.969	103.526	NR1I2
ENSG00000144962	-2.44157	7.08616e-05	0.0101182	46.2473	29.0208	26.5816	10.2847	3.74199	4.79286	SPATA16
ENSG00000145349	1.00353	9.11065e-08	3.90269e-05	265.314	327.391	298.093	524.518	657.655	605.818	CAMK2D
ENSG00000148600	2.40129	3.45841e-09	2.33615e-06	411.358	590.392	563.909	3515.3	3763.51	994.998	CDHR1
ENSG00000149084	1.00396	2.63464e-05	0.00449245	2513.18	2882.13	3245.8	6857.82	6509.2	3964.66	HSD17B12
ENSG00000149809	1.2565	6.73618e-05	0.00969733	663.284	851.579	1146.8	2834.46	2269.52	1257.65	TM7SF2
ENSG00000153823	1.19571	6.07991e-05	0.00882491	65.7199	72.552	45.5684	154.27	152.486	114.07	PID1
ENSG00000154319	1.42054	0.000155559	0.0189728	49.8984	27.207	26.5816	111.074	89.8078	73.8101	FAM167A
ENSG00000159228	-3.68936	4.96838e-15	7.93269e-12	129.006	75.2727	86.3901	10.2847	6.54849	5.75143	CBR1
ENSG00000160752	1.05381	2.85847e-05	0.00478127	4868.14	5067.75	5174.86	12417.7	12359.8	6593.06	FDPS
ENSG00000162576	-1.07733	1.68596e-05	0.00308443	489.248	580.416	807.89	253.003	283.456	353.713	MXRA8
ENSG00000162989	-2.05822	0.000105701	0.0142255	55.9836	32.6484	29.4296	9.25621	11.226	7.66858	KCNJ3
ENSG00000164241	1.58703	4.52513e-06	0.00103214	19.4726	30.8346	26.5816	73.0212	80.4528	79.5615	C5orf63
ENSG00000164434	1.81722	1.25776e-12	1.48336e-09	245.841	212.214	276.258	989.386	1008.47	589.522	FABP7
ENSG00000165118	-3.50389	5.00641e-08	2.44243e-05	42.5962	38.9967	40.8217	6.1708	0.935498	3.83429	C9orf64
ENSG00000166535	-1.1977	5.1078e-09	3.20387e-06	535.495	762.702	655.995	259.174	311.521	281.82	A2ML1
ENSG00000166770	-1.49686	2.93075e-06	0.000734174	82.7584	87.9692	75.9473	26.7402	30.8714	29.7157	ZNF667-AS1
ENSG00000167552	1.08782	5.22634e-06	0.00114738	6699.78	7142.74	8010.54	17614.6	18459.2	10376.5	TUBA1A
ENSG00000171466	-5.00835	2.84895e-07	0.00010646	32.8599	32.6484	28.4802	1.02847	0.935498	0.958572	ZNF562
ENSG00000173930	1.96941	2.4284e-05	0.004265	273.833	249.397	257.272	1593.1	1186.21	277.027	SLCO4C1
ENSG00000174080	-2.51642	5.28187e-07	0.000175029	63.2858	53.5071	63.6059	18.5124	5.61299	7.66858	CTSF
ENSG00000175077	-1.44211	5.09426e-06	0.00113254	83.9754	86.1554	75.9473	31.8825	29.0004	29.7157	RTP1
ENSG00000175567	1.27188	2.25275e-08	1.16368e-05	742.391	970.382	1105.98	1894.44	2804.62	2110.78	UCP2
ENSG00000176049	1.53405	4.65932e-07	0.000160454	562.27	478.843	373.091	1659.95	1643.67	789.864	JAKMIP2
ENSG00000176532	1.12946	8.57689e-05	0.0121481	170.385	209.494	264.866	548.173	551.944	312.495	PRR15
ENSG00000177932	-6.18038	6.66784e-13	9.00825e-10	55.9836	126.059	98.7315	0	0	3.83429	ZNF354C
ENSG00000181577	2.4358	9.4847e-07	0.000302872	104.665	135.128	114.87	790.891	971.983	157.206	C6orf223
ENSG00000182870	-1.93676	1.45273e-06	0.000411521	149.695	360.039	485.114	75.0781	74.8398	110.236	GALNT9
ENSG00000183439	-8.20057	1.04738e-10	9.19759e-08	69.371	41.7174	47.4671	0	0	0	TRIM61
ENSG00000184232	1.96012	5.20854e-05	0.007886	8.51925	15.4173	12.3414	61.708	46.7749	34.5086	OAF
ENSG00000184545	-1.05473	2.75289e-05	0.00464895	181.338	157.8	212.653	75.0781	98.2273	92.0229	DUSP8
ENSG00000185633	-3.67463	0.000140216	0.0175925	2.43407	64.3899	95.8835	6.1708	1.871	4.79286	NDUFA4L2
ENSG00000185813	1.21438	0.000506995	0.049745	1070.99	935.92	937	3329.15	2451.01	1050.6	PCYT2
ENSG00000186642	1.27573	4.84803e-07	0.000163742	139.959	169.59	191.767	412.415	497.685	305.785	PDE2A
ENSG00000188707	-2.32403	1.19835e-05	0.00233851	32.8599	40.8105	33.227	7.19927	8.41948	5.75143	ZBED6CL
ENSG00000188897	-1.32043	5.54706e-06	0.00118809	456.388	813.489	768.967	263.288	204.874	348.92	AC099489.1
ENSG00000189430	-1.75417	0.000171879	0.0205354	116.835	169.59	172.78	78.1635	41.1619	17.2543	NCR1
ENSG00000197462	-2.63823	9.95089e-08	4.16113e-05	388.234	398.129	168.033	89.4767	44.9039	19.1714	AC003975.1
ENSG00000198046	-1.31717	2.61256e-06	0.000674772	114.401	136.035	135.756	62.7365	47.7104	45.0529	ZNF667
ENSG00000198865	-3.83743	2.95481e-36	5.18954e-32	350.506	326.484	301.891	29.8256	13.097	25.8815	CCDC152
ENSG00000204882	2.32112	9.52531e-05	0.0132772	13.3874	18.138	8.54407	80.2205	97.2918	23.0057	GPR20
ENSG00000204963	-2.02012	1.50705e-05	0.00278615	48.6814	46.2519	46.5177	7.19927	11.226	16.2957	PCDHA7
ENSG00000205212	-2.41411	0.000433823	0.0445569	30.4259	31.7415	20.8855	4.11387	1.871	9.58572	CCDC144NL
ENSG00000213398	1.77248	0.000139707	0.0175925	178.904	167.776	199.362	970.873	716.592	178.294	LCAT
ENSG00000214548	-3.98601	6.86581e-22	2.41169e-18	111.967	126.966	114.87	6.1708	7.48398	8.62715	MEG3
ENSG00000215808	1.4651	0.000344106	0.0370769	43.8133	33.5553	17.0881	80.2205	71.0979	107.36	LINC01139
ENSG00000215866	-1.60275	1.67231e-08	9.47442e-06	1339.96	1772.08	2276.52	483.38	472.427	818.621	LINC01356
ENSG00000219445	-2.35569	4.01203e-05	0.00646452	43.8133	39.9036	32.2776	13.3701	4.67749	4.79286	AC019155.2
ENSG00000223751	2.34797	0.000194496	0.0229258	29.2088	49.8795	37.9737	381.561	181.487	34.5086	AC116609.1
ENSG00000228437	-3.28896	4.54129e-05	0.00705829	70.588	45.345	20.8855	11.3131	0.935498	1.91714	LINC02474
ENSG00000228592	1.18425	2.55873e-06	0.00067073	251.926	183.194	146.199	506.006	411.619	399.725	AP000459.2
ENSG00000228709	-1.25851	1.37182e-05	0.00256312	133.874	115.176	108.225	56.5657	53.3234	39.3015	LINC02575
ENSG00000232871	-1.84495	0.000291627	0.0326233	38.9451	58.9485	27.5309	11.3131	13.097	10.5443	SEC1P
ENSG00000233056	-1.0112	3.68141e-05	0.00609967	466.124	439.846	326.574	251.974	190.842	168.709	ERVH48-1
ENSG00000233098	-1.97452	3.94664e-10	3.15067e-07	673.02	933.199	1076.55	146.042	204.874	331.666	CCDC144NL-AS1
ENSG00000233309	-2.26486	0.000135573	0.0175079	26.7748	27.207	25.6322	6.1708	4.67749	5.75143	RPS6P12
ENSG00000233393	-1.47709	2.17945e-06	0.00059022	142.393	119.711	111.073	56.5657	44.9039	32.5915	AP000688.2
ENSG00000234787	-2.2189	1.86621e-25	1.09254e-21	1961.86	2861.27	2676.19	624.28	460.265	527.215	LINC00458
ENSG00000235890	-1.37534	1.91988e-07	7.49308e-05	170.385	169.59	140.503	51.4234	72.0334	61.3486	TSPEAR-AS1
ENSG00000236333	-1.16074	1.77603e-05	0.00318291	130.223	168.683	120.566	64.7934	59.8719	63.2658	TRHDE-AS1
ENSG00000238266	-2.42548	2.11995e-11	2.32705e-08	187.423	264.815	197.463	63.765	30.8714	26.84	LINC00707
ENSG00000245680	-2.06632	0.000122284	0.016148	54.7666	35.3691	29.4296	13.3701	6.54849	8.62715	ZNF585B
ENSG00000247095	-1.60314	0.0004543	0.0461207	80.3243	331.925	307.587	65.8219	82.3238	89.1472	MIR210HG
ENSG00000248632	-8.03936	5.55692e-11	5.42201e-08	83.9754	97.9451	93.0355	0	0	0.958572	AC106872.5
ENSG00000250120	-1.92177	6.9405e-11	6.41558e-08	262.88	236.701	157.591	61.708	63.6139	47.9286	PCDHA10
ENSG00000254275	-1.76428	3.59082e-06	0.000863913	102.231	79.8071	59.8085	21.5978	20.581	28.7572	LINC00824
ENSG00000254277	-1.01128	0.000257544	0.0293717	4381.33	5966.49	7664.98	2728.52	2227.42	3980.95	AC009446.1
ENSG00000254339	-1.91006	2.15104e-15	3.77788e-12	5900.19	9158.78	10538.6	2408.67	1928.06	2475.03	AC064802.1
ENSG00000255173	3.01651	0.000267718	0.0301405	10.9533	5.4414	11.3921	158.384	58.0009	7.66858	AP003068.3
ENSG00000255234	-2.8399	4.59167e-07	0.000160454	94.9287	81.6209	34.1763	14.3985	10.2905	4.79286	AP000446.1
ENSG00000256633	1.33418	0.000322641	0.0351959	23.1237	36.276	27.5309	76.1066	87.9368	56.5558	AP005019.1
ENSG00000256969	-2.10447	4.41401e-05	0.00692172	73.0221	37.1829	37.9737	15.427	8.41948	10.5443	AC007207.2
ENSG00000258609	-1.96875	0.000503361	0.0496659	444.218	162.335	103.478	104.904	48.6459	27.7986	LINC-ROR
ENSG00000260196	1.46961	1.04549e-05	0.00208658	24.3407	32.6484	33.227	93.5905	86.0658	71.8929	AC124798.1
ENSG00000260362	-1.62125	5.75668e-08	2.66065e-05	1554.15	2894.82	3256.24	747.696	684.785	1072.64	AC007218.1
ENSG00000260834	-1.33015	2.01623e-08	1.07306e-05	8825.94	15182.4	14502.1	4686.73	5869.32	4761.23	AC009055.2
ENSG00000261655	2.07376	0.000100928	0.0137411	20.6896	31.7415	19.9362	122.388	148.744	34.5086	AC100803.2
ENSG00000261780	-2.40065	1.82659e-15	3.56449e-12	188.64	264.815	178.476	45.2526	43.9684	30.6743	LINC02582
ENSG00000265992	-1.13115	1.40614e-08	8.5159e-06	54166.6	77197.1	84932.8	34157.5	31843.4	32750.6	ESRG
ENSG00000267374	-6.46225	1.26689e-12	1.48336e-09	81.5413	73.4589	101.58	0	1.871	0.958572	AC016205.1
ENSG00000271216	-1.41893	0.000218888	0.0254592	55.9836	58.9485	46.5177	21.5978	20.581	18.2129	LINC01050
ENSG00000274317	-1.50408	2.941e-06	0.000734174	187.423	176.845	154.743	67.8788	78.5818	36.4257	LINC02334
ENSG00000275216	-1.72958	1.09192e-07	4.35848e-05	171.602	223.097	127.212	63.765	39.2909	54.6386	AL161431.1
ENSG00000278318	-1.85347	2.96796e-06	0.000734174	99.7969	81.6209	66.4539	30.854	23.3875	14.3786	ZNF229
ENSG00000279039	-1.87837	0.000363701	0.0387132	74.2391	60.7623	40.8217	19.5409	22.452	5.75143	AC011447.6
ENSG00000280780	-1.04285	0.000493097	0.0492061	761.864	1057.44	1459.14	422.7	446.233	722.764	JAKMIP2-AS1
ENSG00000282024	-3.30057	1.23367e-21	3.61115e-18	176.47	279.325	227.842	32.911	20.581	16.2957	AL009031.1
ENSG00000282048	-1.65206	4.31603e-06	0.0010107	2661.66	5082.26	5823.26	823.802	1433.18	2059.97	AL591742.2
ENSG00000283221	-1.61511	4.50317e-06	0.00103214	86.4095	145.104	134.807	27.7686	43.0329	48.8872	AC007218.2
