## Supplementary material for "Mitochondrial activity directs nutrient uptake to control early human embryonic patterning": Table S2b

### Sheet: Significant_DEGs_E8
ID	log2FoldChange	pvalue	padj	wild-type_1	wild-type_2	wild-type_3	77%_1	77%_2	77%_3	Gene.name
ENSG00000001630	1.6195	4.54e-06	0.000641323	606.088	366.13	277.994	2006.39	951.65	874.548	CYP51A1
ENSG00000006128	2.32914	3.31e-11	2.61e-08	130.622	70.5139	142.561	703.754	318.387	700.732	TAC1
ENSG00000007312	-1.11233	0.000214574	0.0135787	111.029	131.084	110.485	59.3092	62.0387	41.541	CD79B
ENSG00000013297	-1.05558	1.82e-06	0.000307803	402.317	434.836	506.092	236.514	242.302	167.257	CLDN11
ENSG00000015592	3.76392	6.34e-05	0.00547978	6.53112	0.904024	0.891007	62.9256	11.7054	28.4228	STMN4
ENSG00000020181	-1.1824	0.000216634	0.013617	428.442	312.792	205.823	164.909	153.341	97.2935	ADGRA2
ENSG00000020577	1.11003	4.92e-05	0.0044154	654.419	546.031	902.59	1644.75	992.619	1902.14	SAMD4A
ENSG00000022556	-1.29763	0.000353665	0.0197385	112.335	114.811	130.978	72.3283	38.6279	32.7955	NLRP2
ENSG00000026025	1.41402	1.28e-10	8.33e-08	7830.82	5863.5	5102.79	18927.6	12809.2	18343.6	VIM
ENSG00000026508	1.02711	0.00113317	0.0453266	666.175	336.297	387.588	1113.13	584.1	1129.26	CD44
ENSG00000049192	-1.06608	0.000725297	0.0335516	147.603	300.136	325.217	109.939	128.76	132.275	ADAMTS6
ENSG00000052802	1.66397	4.4e-09	1.89e-06	5147.83	4208.23	2494.82	16893.7	10081.9	10568.9	MSMO1
ENSG00000060558	-1.48658	0.000913272	0.0399357	44.4116	55.1455	61.4794	12.2958	23.4108	22.9569	GNA15
ENSG00000060718	1.42656	2.33e-09	1.13e-06	1908.39	1765.56	1646.58	4934.24	3148.76	6215.85	COL11A1
ENSG00000064042	1.16523	0.00080538	0.0363589	182.871	79.5541	159.49	411.548	213.038	317.024	LIMCH1
ENSG00000065618	1.80616	2.01e-07	4.57e-05	41.7992	32.5449	23.1662	117.172	93.6433	125.716	COL17A1
ENSG00000067064	1.55894	2.93e-09	1.39e-06	2698.66	2263.68	1375.71	7860.64	5069.61	5734.85	IDI1
ENSG00000067798	1.17344	0.000658317	0.0315772	161.972	89.4984	82.8636	329.094	250.496	168.35	NAV3
ENSG00000072274	1.07207	2.45e-08	8.75e-06	7632.27	7255.7	5174.07	13296.8	12899.4	15979.1	TFRC
ENSG00000072315	-1.29778	0.000444337	0.0238154	74.4548	82.2662	65.0435	28.9313	38.6279	22.9569	TRPC5
ENSG00000076258	-2.14052	8.14e-05	0.00658466	50.9428	286.576	403.626	49.1832	72.5735	47.0069	FMO4
ENSG00000077279	-1.20252	3.56e-07	7.47e-05	333.087	359.802	354.621	127.298	197.821	132.275	DCX
ENSG00000078114	1.01077	1.18e-08	4.57e-06	718.424	804.582	639.743	1645.47	1270.04	1439.72	NEBL
ENSG00000079459	1.17143	1.44e-06	0.00024721	13537.7	11337.4	8295.27	32140.5	23787.7	18775.5	FDFT1
ENSG00000081051	1.79703	4.74e-05	0.00433494	256.02	80.4582	60.5884	482.43	349.992	537.847	AFP
ENSG00000081842	-1.69916	0.000222033	0.0138186	364.437	203.405	188.893	92.5802	114.713	25.1433	PCDHA6
ENSG00000094755	-1.55487	8.26e-06	0.0010705	261.245	364.322	743.099	154.059	146.318	166.164	GABRP
ENSG00000095370	1.28922	5.32e-08	1.5e-05	282.145	244.991	184.438	637.212	454.17	641.7	SH2D3C
ENSG00000095932	-1.02476	0.000372454	0.0206279	198.546	312.792	416.1	143.933	162.705	150.86	SMIM24
ENSG00000099194	1.1493	0.00045253	0.0241179	94164.5	52767	34624.5	181159	115851	105686	SCD
ENSG00000099958	1.05768	0.000126554	0.00924477	608.701	346.241	298.487	1015.49	831.084	754.298	DERL3
ENSG00000100078	1.31027	9.58e-06	0.00120917	1875.74	923.913	818.835	3398.71	2455.79	3109.02	PLA2G3
ENSG00000100122	-1.17891	0.000933029	0.0404724	116.254	93.1145	71.2805	49.9065	40.9689	31.7024	CRYBB1
ENSG00000100344	1.35327	5.86e-06	0.000786757	894.764	485.461	380.46	1803.87	1253.65	1430.98	PNPLA3
ENSG00000100678	-1.37906	0.0010295	0.0432848	92.742	106.675	50.7874	41.9504	25.7519	27.3296	SLC8A3
ENSG00000101670	1.3167	3.61e-05	0.003572	518.571	305.56	225.425	1149.3	634.433	822.075	LIPG
ENSG00000101898	-3.27137	1.88e-07	4.4e-05	70.5361	60.5696	24.9482	5.78626	5.8527	4.37274	MCTS2P
ENSG00000101977	1.11902	0.000125509	0.00920397	52.249	75.938	76.6266	172.865	122.907	150.86	MCF2
ENSG00000103335	1.10502	9.73e-06	0.0012106	5644.2	3359.35	3364.44	9749.13	6702.52	10143.7	PIEZO1
ENSG00000103522	2.9945	8.22e-08	2.16e-05	16.9809	12.6563	14.2561	214.815	84.279	47.0069	IL21R
ENSG00000104435	-1.34833	0.000650007	0.031453	152.828	414.947	520.348	171.418	154.511	101.666	STMN2
ENSG00000104549	1.36734	5.95e-05	0.00523552	9741.83	5691.74	3120.3	20838.5	13303.2	13717.3	SQLE
ENSG00000105122	-2.02835	5.02e-08	1.47e-05	118.866	188.941	233.444	53.5229	52.6743	26.2364	RASAL3
ENSG00000105499	-1.22249	1.17e-10	7.93e-08	390.561	406.811	461.541	190.947	172.07	176.003	PLA2G4C
ENSG00000105642	-1.02739	3.82e-05	0.00374322	314.8	466.476	517.675	180.821	249.325	209.891	KCNN1
ENSG00000105971	1.10629	5.51e-08	1.53e-05	180.259	189.845	205.823	443.372	346.48	450.392	CAV2
ENSG00000105974	1.73287	7.13e-14	8.43e-11	821.615	517.102	537.277	2091.73	1692.6	2439.99	CAV1
ENSG00000106153	-2.2626	6.09e-43	5.76e-39	1413.34	1269.25	1446.99	279.187	263.372	318.117	CHCHD2
ENSG00000106366	3.45172	0.000299054	0.0173561	438.892	91.3064	122.959	3349.52	573.565	3216.15	SERPINE1
ENSG00000106714	1.05203	8e-05	0.00649479	353.987	290.192	450.849	725.453	541.96	1003.54	CNTNAP3
ENSG00000106772	1.84457	2.46e-11	2.02e-08	577.351	427.603	586.282	2791.87	1499.46	1417.86	PRUNE2
ENSG00000107147	-2.5378	0.000252337	0.0152045	14.3685	52.4334	39.2043	7.95611	3.51162	6.55911	KCNT1
ENSG00000108379	1.3446	9.65e-06	0.00120917	199.852	117.523	88.2096	313.182	323.069	386.987	WNT3
ENSG00000109084	1.25349	1.86e-05	0.00203396	7600.92	4319.43	3356.42	15486.2	9689.74	11236.8	TMEM97
ENSG00000109743	1.74162	9.6e-05	0.00738276	28.7369	10.8483	22.2752	77.3913	69.0619	56.8456	BST1
ENSG00000109846	-1.7949	2.14e-06	0.000346762	108.417	85.8823	135.433	40.5038	33.9457	19.6773	CRYAB
ENSG00000109929	1.38592	3.46e-07	7.36e-05	4853.93	2995.03	2490.36	11174.7	6663.89	9171.82	SC5D
ENSG00000110921	1.17388	5.65e-06	0.000762936	495.059	473.709	336.8	1304.08	921.216	714.943	MVK
ENSG00000111799	2.46025	2.88e-12	2.59e-09	385.336	162.724	180.874	1814.72	836.937	1343.52	COL12A1
ENSG00000112343	-1.2846	0.000321405	0.0182066	87.5171	178.997	211.169	60.7558	63.2092	73.2434	TRIM38
ENSG00000112972	2.29373	5.44e-11	4.12e-08	11820	9802.33	4723.23	65813	34457.2	28897.2	HMGCS1
ENSG00000113319	1.17208	7.77e-08	2.1e-05	1948.89	1278.29	1285.72	3675	2782.38	3702.62	RASGRF2
ENSG00000113361	2.04903	1.29e-06	0.000227293	65.3112	28.0248	36.5313	212.645	93.6433	224.103	CDH6
ENSG00000113448	1.382	2.7e-05	0.00280925	125.398	88.5944	81.0816	367.428	179.093	216.451	PDE4D
ENSG00000117600	1.14978	1.13e-07	2.82e-05	278.226	270.303	304.724	685.672	475.24	731.341	PLPPR4
ENSG00000117868	-1.21561	0.000762071	0.034827	3222.46	7814.39	12824.3	3544.09	3316.14	3415.11	ESYT2
ENSG00000118432	2.01578	2.01e-16	3.46e-13	146.297	130.179	131.869	715.327	428.418	501.772	CNR1
ENSG00000118523	1.97146	2.29e-08	8.34e-06	4795.15	2124.46	3813.51	15752.4	7056.02	19276.1	CTGF
ENSG00000118777	1.41045	0.000228981	0.0141118	308.269	141.028	147.016	829.606	362.868	384.801	ABCG2
ENSG00000118785	2.6817	4.21e-20	1.59e-16	744.548	546.031	542.623	5159.9	2178.38	4412.09	SPP1
ENSG00000118946	1.26002	0.00106749	0.0437847	60.0863	34.3529	53.4604	147.55	70.2325	133.369	PCDH17
ENSG00000119125	3.60921	1.48e-43	2.8e-39	90.1295	77.7461	44.5503	975.709	779.58	811.143	GDA
ENSG00000119900	1.20702	8.89e-09	3.58e-06	1681.11	1254.79	1331.16	3845.7	2499.11	3498.19	OGFRL1
ENSG00000120437	2.09504	2.32e-15	3.14e-12	4370.63	3114.36	2225.73	17890.4	12104.6	11478.4	ACAT2
ENSG00000121454	1.16114	0.000518419	0.0267261	282.145	141.932	129.196	482.43	283.271	464.604	LHX4
ENSG00000122176	-1.36223	0.000303625	0.0174211	82.2922	83.1702	58.8064	31.1012	33.9457	21.8637	FMOD
ENSG00000122254	1.28882	0.000215438	0.013587	184.178	97.6346	79.2996	310.288	204.845	360.751	HS3ST2
ENSG00000122786	1.3169	1.11e-07	2.8e-05	14369.8	9338.57	8360.31	27459.4	20066.6	32358.3	CALD1
ENSG00000122861	1.22352	5.28e-06	0.000729155	1290.55	803.678	1152.07	2439.63	1727.72	3409.64	PLAU
ENSG00000123119	1.2174	2.24e-05	0.00236362	241.652	293.808	394.716	859.984	455.34	849.405	NECAB1
ENSG00000123240	-1.06529	0.00123441	0.0477609	795.491	1180.66	2371.86	691.459	732.759	654.818	OPTN
ENSG00000124225	1.00311	0.000978378	0.0417233	1088.09	501.733	544.405	1262.85	1179.91	1828.9	PMEPA1
ENSG00000125378	1.67208	2.15e-05	0.00228304	161.972	125.659	154.144	376.83	221.232	808.957	BMP4
ENSG00000125414	1.15672	4.77e-06	0.000668919	501.59	399.579	277.103	1071.18	799.479	748.832	MYH2
ENSG00000125730	-1.28954	9.1e-05	0.00708885	411.461	867.863	1101.28	304.502	409.689	261.271	C3
ENSG00000125966	1.09822	1.73e-05	0.00192551	667.481	671.69	1081.68	2159.72	1311.01	1713.02	MMP24
ENSG00000128283	1.12182	4.62e-05	0.00425953	450.648	250.415	490.054	1049.48	689.449	849.405	CDC42EP1
ENSG00000128340	-1.19358	4.07e-05	0.00388729	135.847	153.684	151.471	59.3092	84.279	50.2865	RAC2
ENSG00000128564	1.43848	3.33e-07	7.16e-05	454.566	266.687	311.852	1080.58	612.193	1099.74	VGF
ENSG00000128591	2.04673	2.26e-10	1.38e-07	1276.18	646.377	642.416	4882.16	2252.12	3450.09	FLNC
ENSG00000129194	-1.69018	7.18e-23	3.4e-19	799.41	714.179	746.663	243.746	245.814	209.891	SOX15
ENSG00000129221	-1.73194	0.00131312	0.0494319	22.2058	79.5541	78.4086	17.3588	19.8992	17.491	AIPL1
ENSG00000130164	1.36934	4.4e-05	0.00408324	6523.29	3893.63	2190.99	13903.7	8134.09	10526.3	LDLR
ENSG00000130208	1.02909	4.48e-08	1.4e-05	771.979	706.043	689.639	1680.91	1164.69	1573.09	APOC1
ENSG00000130270	-1.51061	7.76e-05	0.00637312	172.422	345.337	539.059	112.109	163.876	96.2003	ATP8B3
ENSG00000130303	-1.0092	0.000525067	0.0269221	748.467	967.306	1725.88	522.21	527.914	661.377	BST2
ENSG00000130528	-1.33993	3.56e-05	0.00356364	282.145	483.653	733.298	162.015	220.062	212.078	HRC
ENSG00000130600	-2.57394	1.61e-07	3.81e-05	71.8424	52.4334	52.5694	6.50955	14.0465	9.83866	H19
ENSG00000131069	2.71353	9.89e-17	2.34e-13	436.279	837.126	785.868	6847.32	3825.33	2844.47	ACSS2
ENSG00000131473	1.02864	7.95e-05	0.00648627	23419.3	17190	12501.7	47083.6	32954.2	28305.8	ACLY
ENSG00000131711	1.48529	2.25e-07	5.07e-05	8080.31	4471.3	5992.02	17626.4	10983.2	23301.2	MAP1B
ENSG00000131969	-1.33812	0.000599069	0.0293637	186.79	324.545	468.669	196.733	107.69	81.9889	ABHD12B
ENSG00000132297	-1.33845	9.35e-05	0.00724903	265.164	161.82	163.945	109.939	62.0387	59.032	HHLA1
ENSG00000133935	1.16428	2.81e-08	9.85e-06	2517.1	1876.75	1811.42	5760.95	4108.6	4028.39	ERG28
ENSG00000134107	1.6083	4.05e-06	0.000589409	91.4357	106.675	154.144	463.624	191.969	419.783	BHLHE40
ENSG00000134594	1.53354	1.68e-05	0.0018768	43.1054	53.3374	56.1334	213.368	125.248	102.759	RAB33A
ENSG00000134769	1.59957	1.56e-16	2.96e-13	790.266	742.204	597.865	2221.93	1762.83	2465.13	DTNA
ENSG00000134824	1.06792	0.00132605	0.0495827	33700.6	17285.8	11075.2	53245.9	36843.9	40008.4	FADS2
ENSG00000135046	4.02474	3.97e-05	0.00385306	269.082	44.2972	37.4223	2677.59	829.914	2189.65	ANXA1
ENSG00000135480	-1.05066	0.000303125	0.0174211	342.231	568.631	765.375	271.954	310.193	228.476	KRT7
ENSG00000136160	-1.23669	1e-09	5.14e-07	3268.17	3581.74	2426.21	1508.77	1110.84	1314.01	EDNRB
ENSG00000136167	1.77812	2.77e-06	0.000440785	218.14	90.4024	130.978	780.422	349.992	368.403	LCP1
ENSG00000137440	2.2747	9.86e-05	0.00746166	19.5934	9.04024	8.01906	76.668	25.7519	69.9638	FGFBP1
ENSG00000137473	1.98364	0.000314357	0.0179687	10.4498	5.42415	15.1471	44.8435	32.7751	44.8206	TTC29
ENSG00000137501	1.0167	4.3e-05	0.00403102	372.274	297.424	307.397	775.359	444.806	752.111	SYTL2
ENSG00000138028	1.02189	6.72e-05	0.00573044	139.766	125.659	210.278	335.603	282.1	349.819	CGREF1
ENSG00000138678	1.11081	0.000163967	0.0111192	87.5171	64.1857	61.4794	175.034	118.225	162.885	GPAT3
ENSG00000138772	1.8965	4.44e-08	1.4e-05	593.026	226.006	644.198	2213.97	1270.04	1958.99	ANXA3
ENSG00000139278	3.45259	7.78e-07	0.000147145	23.512	6.32817	3.56403	133.084	31.6046	188.028	GLIPR1
ENSG00000139679	1.76129	3.87e-10	2.29e-07	48.3303	39.7771	41.8773	135.254	145.147	158.512	LPAR6
ENSG00000140945	1.3018	3.83e-06	0.000566518	84.9046	69.6099	70.3895	233.62	159.194	157.419	CDH13
ENSG00000141052	1.69482	1.05e-06	0.000190318	235.12	96.7306	129.196	646.615	334.775	501.772	MYOCD
ENSG00000141968	-1.61633	4.59e-08	1.4e-05	180.259	204.309	295.814	76.668	87.7906	57.9388	VAV1
ENSG00000142233	-1.55514	0.00112282	0.0450078	40.493	68.7058	75.7356	13.0191	31.6046	19.6773	NTN5
ENSG00000142871	1.555	2.04e-06	0.00033507	5475.69	2505.05	3612.14	12527.3	6452.02	15077.2	CYR61
ENSG00000143768	1.68332	0.000108041	0.00811165	318.719	121.139	79.2996	473.027	403.837	782.72	LEFTY2
ENSG00000143878	1.25553	2.89e-08	9.93e-06	489.834	456.532	461.541	1434.99	811.185	1110.68	RHOB
ENSG00000144339	1.37879	0.000161367	0.0110219	39.1867	49.7213	33.8582	135.254	71.403	111.505	TMEFF2
ENSG00000144810	2.67722	4e-06	0.00058681	47.0241	28.9288	3.56403	201.796	115.884	182.562	COL8A1
ENSG00000145248	1.06275	9.72e-05	0.0074075	90.1295	71.4179	61.4794	163.462	135.783	162.885	SLC10A4
ENSG00000145416	1.62937	0.000552672	0.02781	16.9809	13.5604	32.0762	46.2901	81.9379	67.7775	2026-03-01
ENSG00000145632	1.69375	2.49e-07	5.54e-05	685.768	378.786	351.057	1799.53	873.224	1897.77	PLK2
ENSG00000146592	2.60607	1.94e-12	1.93e-09	122.785	54.2415	91.7737	605.388	291.465	730.248	CREB5
ENSG00000147155	1.09739	6.37e-11	4.63e-08	2686.9	2279.05	2091.19	5577.24	4435.18	5078.94	EBP
ENSG00000147381	-2.88007	0.000101281	0.00763441	18.2871	40.6811	119.395	7.23283	14.0465	3.27955	MAGEA4
ENSG00000147383	1.03568	0.000372872	0.0206279	1657.6	1069.46	864.276	3395.09	2169.01	1790.64	NSDHL
ENSG00000147869	5.72228	4.24e-06	0.000607466	28.7369	0.904024	5.34604	431.077	238.79	1150.03	CER1
ENSG00000147883	2.69694	8.96e-06	0.00115324	7.83735	12.6563	13.3651	107.046	22.2403	91.8275	CDKN2B
ENSG00000148600	1.71886	1.15e-16	2.42e-13	727.567	779.269	1058.52	3324.21	2390.24	2734.06	CDHR1
ENSG00000149084	1.03	1.28e-08	4.83e-06	6218.94	5138.47	5448.5	13662.1	9453.29	11195.3	HSD17B12
ENSG00000149591	2.18505	6.32e-05	0.00547978	4076.73	1158.06	2116.14	12182.3	8006.5	13233	TAGLN
ENSG00000150687	1.52572	2.13e-06	0.000346762	314.8	209.734	308.288	844.795	434.271	1116.14	PRSS23
ENSG00000151012	1.0431	0.00120503	0.0468574	4215.19	1759.23	4461.27	9239.22	5292.02	6969.05	SLC7A11
ENSG00000151490	1.34703	0.000129132	0.00925446	180.259	107.579	66.8255	375.384	236.449	283.135	PTPRO
ENSG00000151726	1.03342	0.000211753	0.0134895	398.399	509.87	427.683	1285.27	868.541	579.388	ACSL1
ENSG00000151917	1.25283	4.22e-06	0.000607466	178.953	112.099	162.163	390.573	263.372	421.969	BEND6
ENSG00000154265	1.32667	1.51e-05	0.0017313	257.326	167.244	181.765	436.14	346.48	734.62	ABCA5
ENSG00000154736	2.16415	4.41e-07	8.9e-05	100.579	47.0093	40.0953	359.472	136.953	335.608	ADAMTS5
ENSG00000156049	1.80044	1.95e-07	4.51e-05	160.666	72.3219	81.0816	446.989	246.984	390.267	GNA14
ENSG00000156574	2.53038	0.000247529	0.0150104	313.494	85.8823	91.7737	920.739	572.395	1338.06	NODAL
ENSG00000157168	1.07488	6.77e-05	0.00574453	99.2731	80.4582	95.3377	241.577	165.046	169.444	NRG1
ENSG00000157542	1.39136	1.33e-05	0.00154933	40.493	44.2972	50.7874	113.555	94.8138	148.673	KCNJ6
ENSG00000159176	1.02121	8.95e-07	0.000167724	1432.93	953.746	1078.12	2775.24	2169.01	2079.24	CSRP1
ENSG00000159248	1.39663	9.07e-05	0.00708885	60.0863	30.7368	54.3514	157.676	98.3254	122.437	GJD2
ENSG00000159251	1.35532	1.89e-05	0.00204922	873.864	485.461	1220.68	2576.33	1513.51	2509.95	ACTC1
ENSG00000160179	-1.17327	0.000325436	0.0183798	775.898	654.514	514.111	179.374	452.999	231.755	ABCG1
ENSG00000160285	1.42442	1.26e-07	3.09e-05	5663.79	4300.44	2861.91	15098.5	9387.74	9930.49	LSS
ENSG00000160712	1.13669	3.36e-08	1.13e-05	288.676	198.885	228.989	567.054	498.65	502.865	IL6R
ENSG00000160752	1.14549	7.18e-13	7.55e-10	7606.15	6748.54	6214.77	17282.8	13924.8	14287.9	FDPS
ENSG00000161270	-1.82792	0.00108316	0.0440717	40.493	118.427	296.705	50.6298	35.1162	42.6342	NPHS1
ENSG00000162194	1.56685	4.68e-07	9.32e-05	78.3735	61.4736	107.812	261.105	174.411	298.439	LBHD1
ENSG00000162542	-1.16594	6.58e-09	2.71e-06	353.987	301.04	371.55	151.166	151	155.232	TMCO4
ENSG00000162631	1.09045	3.21e-05	0.00326834	87.5171	148.26	148.798	296.546	245.814	280.949	NTNG1
ENSG00000163453	1.87076	4.86e-05	0.00441181	31.3494	14.4644	16.9291	77.3913	49.1627	98.3866	IGFBP7
ENSG00000163737	-1.60454	9.43e-06	0.00120569	88.8233	75.034	86.4276	34.7176	23.4108	22.9569	PF4
ENSG00000164093	2.68812	0.000129079	0.00925446	5.2249	4.52012	5.34604	21.6985	21.0697	54.6592	PITX2
ENSG00000164161	2.68876	7.88e-08	2.1e-05	19.5934	7.23219	15.1471	107.769	49.1627	108.225	HHIP
ENSG00000164708	-1.68515	0.000160352	0.0109922	47.0241	65.9938	73.0625	17.3588	28.093	13.1182	PGAM2
ENSG00000164756	4.02351	1.35e-06	0.000236225	3.91867	1.80805	2.67302	58.5859	62.0387	12.025	SLC30A8
ENSG00000164761	1.37396	0.000192525	0.0125606	105.804	85.8823	40.0953	190.947	153.341	252.526	TNFRSF11B
ENSG00000164932	-1.48639	0.000316766	0.0179976	80.9859	154.588	263.738	70.8817	52.6743	54.6592	CTHRC1
ENSG00000165029	-1.24723	0.000264822	0.0155122	2569.34	1250.27	1450.56	409.378	783.092	1028.69	ABCA1
ENSG00000165474	1.9616	0.00094626	0.0407819	5.2249	7.23219	13.3651	38.334	24.5814	39.3547	GJB2
ENSG00000166257	1.10383	0.00125431	0.0482869	49.6365	38.873	30.2942	79.5611	79.5968	94.0139	SCN3B
ENSG00000166501	-1.14601	3.69e-06	0.00055667	871.252	1384.06	1487.09	538.846	692.96	461.324	PRKCB
ENSG00000166573	1.40588	0.000455818	0.0241571	74.4548	43.3932	74.8445	183.714	86.62	238.314	GALR1
ENSG00000166670	2.61312	0.000675093	0.0320924	15.6747	1.80805	2.67302	36.1642	24.5814	55.7524	MMP10
ENSG00000166869	-1.58241	1.23e-05	0.0014615	133.235	319.121	363.531	86.0707	107.69	79.8025	CHP2
ENSG00000167508	2.06713	6.25e-16	9.85e-13	2400.84	1936.42	1593.12	11597.8	6839.47	6402.78	MVD
ENSG00000167552	1.16646	1.01e-08	3.97e-06	11769.1	10062.7	7515.64	25539.8	20932.8	19392	TUBA1A
ENSG00000168386	5.73984	0.000181404	0.0120851	0	0.904024	0	16.6355	3.51162	38.2615	FILIP1L
ENSG00000168702	2.41507	0.00106916	0.0437847	6.53112	1.80805	6.23705	36.1642	19.8992	19.6773	LRP1B
ENSG00000169136	1.22382	0.000127129	0.00925104	1400.27	559.591	1227.81	3059.49	1752.3	2628.02	ATF5
ENSG00000169174	2.39303	2.22e-15	3.14e-12	1593.59	1347.9	1225.13	11557.3	5626.79	4693.04	PCSK9
ENSG00000169710	1.13575	0.000434979	0.0233801	57871	32839.6	22481	112557	74107	62045.9	FASN
ENSG00000170231	-1.16866	0.000483059	0.0252472	70.5361	92.2105	109.594	43.397	37.4573	40.4478	FABP6
ENSG00000170373	-1.53906	6.38e-05	0.00548912	60.0863	74.13	102.466	30.3779	28.093	22.9569	CST1
ENSG00000170558	1.34105	4.53e-08	1.4e-05	3974.84	2476.12	2514.42	9025.13	5617.43	8060.05	CDH2
ENSG00000171208	1.30148	3.42e-05	0.00344516	821.615	458.34	487.381	1336.63	928.239	2085.8	NETO2
ENSG00000171867	1.20316	2.34e-05	0.0024609	1366.31	744.012	966.742	2391.17	1574.38	3113.39	PRNP
ENSG00000172893	1.6542	4.42e-07	8.9e-05	7757.67	4358.3	2763.9	20577.4	13106.5	13139	DHCR7
ENSG00000172965	1.54645	2.73e-07	5.93e-05	286.063	154.588	170.182	585.859	420.224	770.695	MIR4435-2HG
ENSG00000173267	-1.08746	0.000135618	0.00965497	160.666	187.133	194.239	75.2214	114.713	66.6843	SNCG
ENSG00000173320	1.11985	0.00089205	0.0392525	1336.27	491.789	530.149	1654.87	1528.73	1933.84	STOX2
ENSG00000173930	1.53506	1.07e-07	2.75e-05	529.021	496.309	359.076	1864.62	826.402	1315.1	SLCO4C1
ENSG00000174327	1.07915	1.1e-05	0.00134746	173.728	141.932	145.234	409.378	292.635	266.737	SLC16A13
ENSG00000174669	1.00855	6.26e-05	0.00545876	2664.7	1572.1	1408.68	4101.74	3144.07	4103.82	SLC29A2
ENSG00000174721	1.4205	1.39e-07	3.34e-05	5147.83	3764.36	2623.12	11371.5	7306.52	12191.2	FGFBP3
ENSG00000175513	-1.66038	0.000464034	0.0244555	39.1867	117.523	95.3377	25.3149	19.8992	34.9819	TSGA10IP
ENSG00000176014	1.04348	4.15e-07	8.53e-05	4671.06	3111.65	2874.39	7511.29	6906.19	7539.7	TUBB6
ENSG00000176928	2.23033	4.18e-09	1.88e-06	756.304	231.43	371.55	2642.88	1303.98	2418.12	GCNT4
ENSG00000177359	-1.93767	0.000244139	0.0149004	44.4116	150.068	288.686	47.0134	42.1395	37.1683	AC024940.2
ENSG00000177606	1.85353	4.78e-10	2.67e-07	610.007	379.69	376.896	2219.03	1016.03	1693.34	JUN
ENSG00000177932	-7.03551	3.38e-28	2.13e-24	262.551	250.415	250.373	0	4.68216	2.18637	ZNF354C
ENSG00000178460	-1.69832	0.000849895	0.0381043	47.0241	65.9938	117.613	27.4848	32.7751	10.9318	MCMDC2
ENSG00000181019	1.14119	4.01e-05	0.00386185	1575.31	916.681	670.037	2483.03	2259.14	2223.54	NQO1
ENSG00000181577	2.64507	4.98e-13	5.54e-10	103.192	94.9225	68.6075	898.318	450.658	312.651	C6orf223
ENSG00000182070	-1.37923	0.000122598	0.00906075	130.622	121.139	78.4086	54.2462	32.7751	38.2615	OR52A1
ENSG00000182168	1.8636	4.8e-10	2.67e-07	105.804	56.0495	57.0244	263.275	231.767	291.88	UNC5C
ENSG00000182809	-1.25403	7.78e-07	0.000147145	275.613	285.672	228.098	114.279	133.442	83.0821	CRIP2
ENSG00000182870	-1.18249	0.0011873	0.046455	120.173	218.774	94.4467	70.8817	60.8681	59.032	GALNT9
ENSG00000182912	-1.17303	3.4e-08	1.13e-05	386.643	334.489	443.721	185.884	179.093	150.86	TSPEAR-AS2
ENSG00000183117	-1.77178	1.09e-05	0.00133383	90.1295	173.573	182.656	61.4791	42.1395	26.2364	CSMD1
ENSG00000183230	1.25417	0.00128835	0.0487512	50.9428	56.0495	81.9726	234.344	106.519	109.318	CTNNA3
ENSG00000183439	-8.49006	1.71e-11	1.47e-08	80.9859	52.4334	60.5884	0	0	0	TRIM61
ENSG00000184545	1.19701	4.1e-05	0.00389843	90.1295	112.099	130.978	311.735	173.24	279.855	DUSP8
ENSG00000184895	-2.10787	0.000926615	0.0403024	24.8183	162.724	171.073	11.5725	42.1395	30.6092	SRY
ENSG00000185813	1.01561	3.35e-06	0.000515332	1050.2	816.334	728.843	2169.13	1629.39	1440.82	PCYT2
ENSG00000186281	-1.35429	0.000473336	0.0248764	64.005	109.387	95.3377	39.0573	43.31	22.9569	GPAT2
ENSG00000186480	1.70154	3.47e-09	1.6e-06	2036.4	1786.35	941.794	6742.44	4170.64	4574.98	INSIG1
ENSG00000188886	-1.79928	0.000128588	0.00925446	35.2681	52.4334	70.3895	15.1889	15.217	15.3046	ASTL
ENSG00000189014	1.67229	3.47e-06	0.000529371	58.7801	54.2415	78.4086	240.853	111.201	257.992	FAM35DP
ENSG00000196187	1.14658	0.000162206	0.0110394	4034.93	1808.05	1832.8	4877.82	5097.71	7010.59	TMEM63A
ENSG00000196468	1.61298	8.99e-05	0.00708411	37.8805	22.6006	25.8392	65.8188	72.5735	123.53	FGF16
ENSG00000196767	-1.92937	7.62e-05	0.00629221	62.6988	261.263	136.324	26.7615	52.6743	42.6342	POU3F4
ENSG00000197181	-1.06837	5.31e-09	2.23e-06	585.189	579.48	559.552	308.842	276.248	235.035	PIWIL2
ENSG00000197462	-2.32766	2.48e-06	0.00039733	39.1867	63.2817	65.0435	10.8492	15.217	7.65229	AC003975.1
ENSG00000197769	-2.14922	0.000247296	0.0150104	37.8805	268.495	287.795	31.8245	70.2325	32.7955	MAP1LC3C
ENSG00000197935	-1.02394	5.16e-05	0.00460395	338.312	481.845	613.903	260.382	237.62	207.705	ZNF311
ENSG00000197993	-1.21437	5.25e-05	0.00466085	159.359	121.139	124.741	59.3092	44.4806	69.9638	KEL
ENSG00000198848	-1.66549	0.000117878	0.00878052	202.465	151.876	163.054	78.8378	64.3798	18.5841	CES1
ENSG00000198865	-3.05948	5.32e-19	1.68e-15	578.658	760.284	815.271	107.046	113.542	37.1683	CCDC152
ENSG00000203685	-1.25924	1.17e-05	0.00139874	134.541	171.765	176.419	75.2214	76.0852	50.2865	STUM
ENSG00000204118	-1.39544	1.06e-06	0.000190318	282.145	489.077	416.991	141.763	196.651	114.784	NAP1L6
ENSG00000204882	1.92355	0.000303599	0.0174211	14.3685	11.7523	14.2561	75.2214	49.1627	27.3296	GPR20
ENSG00000204963	-1.41644	0.00106548	0.0437847	75.761	89.4984	76.6266	25.3149	16.3876	49.1933	PCDHA7
ENSG00000206073	1.95641	0.000653839	0.0315577	23.512	24.4087	4.45503	91.1337	47.9922	61.2184	SERPINB4
ENSG00000206532	1.16592	0.000254216	0.0152208	205.077	217.87	488.272	676.993	607.511	764.136	AC117402.1
ENSG00000206579	1.49683	4.8e-07	9.47e-05	108.417	95.8266	94.4467	363.811	179.093	296.253	XKR4
ENSG00000211772	1.08089	0.000934802	0.0404724	834.678	416.755	337.691	1223.07	804.162	1327.13	TRBC2
ENSG00000213398	1.58932	1.73e-09	8.6e-07	318.719	275.727	279.776	871.556	572.395	1183.92	LCAT
ENSG00000214553	-1.18076	0.000398194	0.0217226	212.915	325.449	464.214	176.481	168.558	97.2935	LRRC37A11P
ENSG00000214688	-1.11485	0.00067244	0.0320467	151.522	131.084	128.305	70.1585	80.7673	38.2615	C10orf105
ENSG00000214975	1.80252	0.000234165	0.0143844	7.83735	15.3684	13.3651	39.7806	43.31	47.0069	PPIAP29
ENSG00000215866	-1.586	4.74e-08	1.42e-05	758.917	1139.07	1656.38	491.109	382.767	309.371	LINC01356
ENSG00000226673	-1.21728	1.55e-08	5.76e-06	1212.18	1005.27	1070.1	451.329	364.038	597.972	LINC01108
ENSG00000227471	2.95825	2.56e-05	0.00267188	2.61245	4.52012	8.01906	57.8626	17.5581	44.8206	AKR1B15
ENSG00000231233	-1.93726	0.00126587	0.0482869	26.1245	24.4087	52.5694	10.8492	9.36433	6.55911	CFAP58-AS1
ENSG00000231806	-1.53694	1.34e-07	3.26e-05	130.622	136.508	130.087	47.0134	53.8449	36.0751	PCAT7
ENSG00000232611	-1.51902	9.56e-05	0.00738276	171.115	236.854	333.236	53.5229	66.7208	139.928	AL683813.1
ENSG00000232871	-1.56301	0.00025987	0.0152694	86.2108	73.226	55.2424	22.4218	35.1162	15.3046	SEC1P
ENSG00000233393	-1.28715	0.000315721	0.0179923	419.298	378.786	320.762	189.5	201.333	66.6843	AP000688.2
ENSG00000234787	-1.72886	7.08e-10	3.72e-07	1159.93	1714.03	2076.94	635.766	525.573	331.235	LINC00458
ENSG00000234899	-2.29859	0.00100039	0.0422485	11.756	36.161	47.2233	7.95611	5.8527	5.46592	SOX9-AS1
ENSG00000235890	-1.07558	1.63e-05	0.00184408	487.222	360.706	453.522	254.596	210.697	149.766	TSPEAR-AS1
ENSG00000236778	-1.15459	0.000430603	0.0232109	78.3735	122.043	100.684	51.3531	43.31	40.4478	INTS6-AS1
ENSG00000241644	-2.30116	0.00118054	0.046455	10.4498	106.675	207.605	18.8054	23.4108	24.0501	INMT
ENSG00000243232	1.05252	0.000521616	0.0268179	137.154	121.139	101.575	351.516	201.333	189.121	PCDHAC2
ENSG00000245680	-2.33835	0.000183522	0.0121641	70.5361	43.3932	62.3705	23.1451	7.02325	3.27955	ZNF585B
ENSG00000248632	-9.53947	6.71e-15	8.46e-12	160.666	117.523	122.959	0	0	0	AC106872.5
ENSG00000248774	-1.46281	0.00038166	0.0209913	50.9428	115.715	127.414	31.8245	39.7984	36.0751	AC097534.1
ENSG00000249307	1.76633	0.000853275	0.0381535	14.3685	9.04024	21.3842	49.9065	31.6046	71.057	LINC01088
ENSG00000250326	-2.12174	0.000550813	0.02781	30.0432	28.0248	55.2424	7.95611	14.0465	4.37274	AC104596.1
ENSG00000250337	-1.12701	1.26e-05	0.00149487	256.02	390.538	422.337	186.607	166.217	136.648	PURPL
ENSG00000254951	1.97802	0.000194757	0.0126626	33.9618	7.23219	21.3842	107.046	81.9379	52.4729	AC044810.2
ENSG00000258376	-2.93137	7.92e-06	0.00103337	48.3303	47.9133	56.1334	10.126	9.36433	0	AC004846.1
ENSG00000258545	-1.54557	9.26e-08	2.4e-05	199.852	260.359	296.705	73.0516	117.054	71.057	RHOXF1-AS1
ENSG00000260630	1.41287	0.000177265	0.0118865	83.5984	67.8018	51.6784	248.809	190.798	97.2935	SNAI3-AS1
ENSG00000260776	-1.18979	3.97e-05	0.00385306	212.915	264.879	338.582	108.492	159.194	91.8275	AC104758.3
ENSG00000261040	2.21746	1.96e-05	0.00209154	28.7369	11.7523	8.91007	83.1775	46.8216	92.9207	WFDC21P
ENSG00000261655	1.9798	3.6e-07	7.47e-05	22.2058	34.3529	18.7111	125.128	86.62	85.2684	AC100803.2
ENSG00000262655	1.3397	4.39e-09	1.89e-06	437.585	324.545	384.915	1103.73	707.007	1086.63	SPON1
ENSG00000264569	-2.23272	0.00131649	0.0494319	10.4498	57.8575	65.9345	8.6794	7.02325	13.1182	AC137723.1
ENSG00000267374	-6.64121	3.83e-17	1.03e-13	111.029	137.412	133.651	0.723283	1.17054	2.18637	AC016205.1
ENSG00000268655	-4.29697	0.00106187	0.0437704	2.61245	14.4644	36.5313	1.44657	1.17054	0	AC008687.4
ENSG00000269564	-3.53848	3.33e-05	0.00337378	20.8996	61.4736	14.2561	3.61642	2.34108	2.18637	AC008753.2
ENSG00000271815	2.30679	8.41e-05	0.00671419	7.83735	8.13622	7.12805	43.397	22.2403	48.1001	AC008897.3
ENSG00000272267	1.34986	0.000155364	0.01074	50.9428	38.873	30.2942	88.2405	85.4495	130.089	AC021242.3
ENSG00000272462	-1.51058	0.000486089	0.0253356	44.4116	92.2105	101.575	28.9313	21.0697	33.8887	U91328.1
ENSG00000272674	-1.21918	0.000250256	0.0151273	320.025	161.82	170.182	101.983	71.403	104.946	PCDHB16
ENSG00000272851	1.41133	0.000448952	0.0239948	62.6988	40.6811	32.9672	96.1966	85.4495	178.189	AC096772.1
ENSG00000273604	-1.16352	1.14e-05	0.00137847	155.441	225.102	186.22	84.6241	95.9844	73.2434	EPOP
ENSG00000276386	1.94648	0.000855026	0.0381535	19.5934	13.5604	8.91007	56.4161	22.2403	80.8957	CNTNAP3P2
ENSG00000278318	-2.21458	7.05e-10	3.72e-07	216.833	140.124	106.03	29.6546	35.1162	34.9819	ZNF229
ENSG00000278952	2.63938	7.78e-05	0.00637312	9.14357	4.52012	6.23705	40.5038	17.5581	63.4047	AP003068.4
ENSG00000279039	-1.40066	5.63e-06	0.000762936	96.6606	122.947	109.594	44.1203	45.6511	34.9819	AC011447.6
ENSG00000280143	3.04206	0.000512048	0.0264698	52.249	12.6563	68.6075	372.491	120.566	605.624	AP000892.3
ENSG00000282024	-2.51376	1.18e-06	0.000210445	36.5743	105.771	141.67	18.0821	17.5581	14.2114	AL009031.1
ENSG00000282048	-1.69222	2.52e-12	2.38e-09	3010.85	4966.71	2966.16	1367.73	997.301	1019.94	AL591742.2
